# A portable, low-cost device for precise control of specimen temperature under stereomicroscopes

**DOI:** 10.1101/2019.12.19.882605

**Authors:** Nicholas D. Testa, Samiksha Kaul, Kim N. Le, Mei Zhan, Hang Lu, Annalise B. Paaby

## Abstract

To facilitate precise and convenient control of biological sample temperature, we developed a low-cost device that can be used independently or with any stereomicroscope. The purpose of the device is to control the thermal environment during experimental intervals in which a specimen must be manipulated outside of an incubator, e.g. for dissection or slide-mounting in preparation for imaging. Sample temperatures can be both cooled to below and heated to above room temperatures, and stably maintained at a precision of +/− 0.1°C. To demonstrate the utility of this device, we report improved characterization of the penetrance of a short-acting temperature-sensitive allele in *C. elegans* embryos, and identification of the upper temperature threshold for embryonic viability for six *Caenorhabditis* species. By controlling the temperature environment even as a specimen is manipulated, this device offers consistency and flexibility, reduces environmental noise, and enables precision timing in experiments requiring temperature shifts.
