## Supplementary material for "A portable, low-cost device for precise control of specimen temperature under stereomicroscopes": Dataset S1 par-2 phenotypes

genotype	upshift	ratio	delta	time_PM
or640	long	0.96	0	NA
or640	long	0.93	0	NA
or640	long	0.90	0	NA
or640	long	0.93	0	NA
or640	long	0.85	0	NA
or640	long	0.91	0	NA
or640	long	0.97	0	NA
or640	short	0.99	0	922
or640	short	0.72	0	-500
or640	short	0.83	0	-36
or640	short	0.98	0	1114
or640	short	0.79	57	496
or640	short	0.65	62	234
or640	short	0.70	0	411
or640	short	0.74	48	81
or640	short	0.79	75	270
or640	short	0.80	81	248
or640	short	0.94	0	1131
or640	short	0.82	49	487
or640	short	0.81	59	31
or640	short	0.91	39	582
or640	short	0.76	73	402
or640	short	0.65	40	11
or640	short	0.76	72	183
or640	short	0.79	60	-152
wt	long	0.64	91	NA
wt	long	0.65	93	NA
wt	long	0.64	92	NA
wt	long	0.66	90	NA
wt	long	0.61	90	NA
